# Conserved interfaces mediate multiple protein-protein interactions in a prokaryotic metabolon

**DOI:** 10.1101/2024.02.17.580827

**Authors:** Sanchari Bhattacharyya, Srivastav Ranganathan, Sourav Chowdhury, Bharat V Adkar, Mark Khrapko, Eugene I Shakhnovich

## Abstract

Enzymes in a pathway often form metabolons through weak protein-protein interactions (PPI) that localize and protect labile metabolites. Due to their transient nature, the structural architecture of these enzyme assemblies has largely remained elusive, limiting our abilities to re-engineer novel metabolic pathways. Here we delineate a complete PPI map of 1225 interactions in the *E. coli* 1-carbon metabolism pathway using bimolecular fluorescence complementation that can capture transient interactions *in vivo* and show strong intra- and inter-pathway clusters within the folate and purine biosynthesis pathways. Scanning mutagenesis experiments along with AlphaFold predictions and meta-dynamics simulations reveal that most proteins use conserved “dedicated” interfaces distant from their active sites to interact with multiple partners. Diffusion-reaction simulations with shared interaction surfaces and realistic PPI networks reveal a dramatic speedup in metabolic pathway fluxes. Overall, this study sheds light on the fundamental features of metabolon biophysics and structural aspects of transient binary complexes.

**Significance statement:** Enzymes from the same metabolic pathway often form dynamic assemblies called metabolons, which channel metabolites as well as protect labile intermediates. Yet very little is known about their structural features or what makes these interactions transient. Paucity of such information has particularly affected our ability to engineer novel metabolic pathways, construct multi-scale mathematical models of cells, etc. We address this by obtaining a comprehensive map for 1225 interaction pairs in the essential 1-carbon metabolism pathway of *E. coli*. Using both high-throughput experiments and computation, we uncover that metabolon proteins tend to use a conserved dedicated interface to interact with their partners. These results shed light on structural and energetic aspects of PPI in metabolons at near atomic level of resolution.
