## Supplementary Table 1 for "Conserved interfaces mediate multiple protein-protein interactions in a prokaryotic metabolon"

### Sheet: symmetric_matrix
Table EV1: Symmetric matrix generated by taking the maximum of the fluorescence intensity generated from the two configurations
		folate pathway											purine pathway										pyrimidine pathway
		folE	folM	pabC	folC	pabA	nudB	folK	folA	glyA	folD	metF	purF	purD	purN	purT	purM	purK	purE	purC	purB	purH	pyrB	pyrI	pyrC	pyrD	pyrE	pyrF	pyrH	pyrG	nrdD	dcd	thyA	tmk	ndk	adk
folate pathway	folE	992	680	425	541	648	614	536	671	565	519	718	639	470	549	562	951	501	483	470	478	581	571	646	571	496	594	487	579	624	603	745	470	515	679	1073
	folM	680	590	622	561	602	751	701	720	541	495	650	574	593	447	456	534	477	489	514	493	608	602	649	596	493	615	476	607	574	610	526	487	438	684	1079
	pabC	425	622	762	500	531	561	685	547	996	502	606	560	823	443	955	514	503	474	1085	460	630	591	644	585	511	609	487	787	605	637	590	485		611	509
	folC	541	561	500		639	642	711	550	443	485	661	556	537	507	308	428	1067	475	374	862	596	563	609	575	536	590	499	549	607	585	537	511	1060	570	502
	pabA	648	602	531	639	648	602	548	831	789	421	728	613	493	465	1044	501	482	506	588	614	632	676	744	630	458	633	466	581	641	688	674	441	502	712	709
	nudB	614	751	561	642	602	676	651	1175	601	458	684	715	1180	637	613	477	574	526	706	649	698	848	679	692	464	657	540	659	637	837	699	523	655	689	527
	folK	536	701	685	711	548	651	593	1419	1274	597	784	748	656	478	1363	1087	947	475	709	646	762	757	774	736	479	783	612	782	882	871	763	535	706	871	761
	folA	671	720	547	550	831	1175	1419	787	1002	1076	1367	620	979	850	761	867	1148	545	1160	1228	917	636	663	925	812	647	757	721	771	679	873	195	1000	630	641
	glyA	565	541	996	443	789	601	1274	1002	1102	1008	1117	702	904	739	892	883	814	296	969	926	874	838	904	840	754	785	880	762	928	785	1011	761	944	961	875
	folD	519	495	502	485	421	458	597	1076	1008	709	640	89	376	686	565	648	586	549	779	703	665	679	661	623	833	492	476	566	671	553	473	599	764	509	647
	metF	718	650	606	661	728	684	784	1367	1117	640	776	628	1057	822	611	666	921	797	720	711	714	773	866	609	762	676	685	734	756	599	623	755	798	626	640
purine pathway	purF	639	574	560	556	613	715	748	620	702	89	628	793	681	615	610	581	689	385	649	727	648	548	541	628	540	574	423	471	530	474	609	488	612	553	616
	purD	470	593	823	537	493	1180	656	979	904	376	1057	681	885	901	1049	851	818	495	824	762	947	735	915	544	661	491	828	733	849	837	871	649	1011	741	815
	purN	549	447	443	507	465	637	478	850	739	686	822	615	901	842		656	837	528	779	554	678	698	849	745	513	717	663	761	682	698	688	600	780	795	721
	purT	562	456	955	308	1044	613	1363	761	892	565	611	610	1049		175	813	760	470	767	616	779	644	777	692	549	603	752	589	654	813	645	592	663	822	812
	purM	951	534	514	428	501	477	1087	867	883	648	666	581	851	656	813	859	780	520	709	646	664	658	627	588	708	581	651	557	552	567	553	569	754	627	658
	purK	501	477	503	1067	482	574	947	1148	814	586	921	689	818	837	760	780	1346	669	510	667	769	637	793	905	700	628	634	719	723	671	662	569	693	623	710
	purE	483	489	474	475	506	526	475	545	296	549	797	385	495	528	470	520	669		803	753	546	495	549	617	499	693	454	483	493	537	408		771	510	401
	purC	470	514	1085	374	588	706	709	1160	969	779	720	649	824	779	767	709	510	803		719	758	644	714	572	745	633	748	580	831	813	684	557	719	501	803
	purB	478	493	460	862	614	649	646	1228	926	703	711	727	762	554	616	646	667	753	719	1220	727	634	714	631	596	710	664	610	768	648	688	560	732	749	740
	purH	581	608	630	596	632	698	762	917	874	665	714	648	947	678	779	664	769	546	758	727	253	618	783	690	725	571	732	660	592	650	636	653	833	508	638
pyrimidine pathway	pyrB	571	602	591	563	676	848	757	636	838	679	773	548	735	698	644	658	637	495	644	634	618	1153	691	571	633	482	572	564	614	503	547	616	780	478	606
	pyrI	646	649	644	609	744	679	774	663	904	661	866	541	915	849	777	627	793	549	714	714	783	691	851	660	690	632	676	563	599	734	653	711	917	632	743
	pyrC	571	596	585	575	630	692	736	925	840	623	609	628	544	745	692	588	905	617	572	631	690	571	660	536	724	536	619	519	565	591	540	647	738	667	498
	pyrD	496	493	511	536	458	464	479	812	754	833	762	540	661	513	549	708	700	499	745	596	725	633	690	724	650	750	703	647	566	654	815	780	754	791	709
	pyrE	594	615	609	590	633	657	783	647	785	492	676	574	491	717	603	581	628	693	633	710	571	482	632	536	750	1124	681	485	612	623	474	257	669	577	767
	pyrF	487	476	487	499	466	540	612	757	880	476	685	423	828	663	752	651	634	454	748	664	732	572	676	619	703	681	911	583	628	542	609	632	686	607	715
	pyrH	579	607	787	549	581	659	782	721	762	566	734	471	733	761	589	557	719	483	580	610	660	564	563	519	647	485	583	856	510	589	512	460	734	443	509
	pyrG	624	574	605	607	641	637	882	771	928	671	756	530	849	682	654	552	723	493	831	768	592	614	599	565	566	612	628	510	856	644	640	601	721	512	722
	nrdD	603	610	637	585	688	837	871	679	785	553	599	474	837	698	813	567	671	537	813	648	650	503	734	591	654	623	542	589	644	543	627	664	789	654	640
	dcd	745	526	590	537	674	699	763	873	1011	473	623	609	871	688	645	553	662	408	684	688	636	547	653	540	815	474	609	512	640	627	1236	619	699	607	512
	thyA	470	487	485	511	441	523	535	195	761	599	755	488	649	600	592	569	569		557	560	653	616	711	647	780	257	632	460	601	664	619	443	606	256	742
	tmk	515	438		1060	502	655	706	1000	944	764	798	612	1011	780	663	754	693	771	719	732	833	780	917	738	754	669	686	734	721	789	699	606	860	868	655
	ndk	679	684	611	570	712	689	871	630	961	509	626	553	741	795	822	627	623	510	501	749	508	478	632	667	791	577	607	443	512	654	607	256	868		649
	adk	1073	1079	509	502	709	527	761	641	875	647	640	616	815	721	812	658	710	401	803	740	638	606	743	498	709	767	715	509	722	640	512	742	655	649	621
