## Supplementary Table 2 for "Conserved interfaces mediate multiple protein-protein interactions in a prokaryotic metabolon"

### Sheet: asymmetric_matrix
Table EV2: Mean fluorescence intensities observed for each pair of PPI tested in both configuration
		folate pathway											purine pathway										pyrimidine pathway
		folE	folM	pabC	folC	pabA	nudB	folK	folA	glyA	folD	metF	purF	purD	purN	purT	purM	purK	purE	purC	purB	purH	pyrB	pyrI	pyrC	pyrD	pyrE	pyrF	pyrH	pyrG	nrdD	dcd	thyA	tmk	ndk	adk
folate pathway	folE	992	536	425	215	648	614	527	601	565	414	718	591	470	513	562	951	464	483	470	455	547	524	644	533	496	527	487	504	482	552	745	441	515	679	526
	folM	680	590	447	383	602	751	701	517	541	330	198	474	514	445	456	404	443	489	355	430	511	485	548	509	437	537	476	473	437	489	494	487	438	514	1079
	pabC	60	622	762	370	435	561	685	537			606	483	823	443	394	397	503	474	1085	435	496	483	511	504	511	452	487	513	481	521	492	485		511	469
	folC	541	561	500		639	642	711	550	443	340	590	506	537	507		428	1067	475	374	517	539	535	579	552	480	585	499	513	459	534	535	511	1060	516	502
	pabA	527	557	531		648	602		831	789	403	645	472	493	465	443	437	349	506	470	614	535	502	744	599	457	520	466	482	469	529	502	441	502	535	709
	nudB	535	462	398	532	577	676	651	1175	601	458	684	529	835	637	549	477	551	526	706	649	548	627	589	683	464	465	540	630	446	837		523	477	661	527
	folK	536	453	485		548	583	593	1419	1274	489	777	495	656	456	429	1087	947	475	709	490	604	531	602	535	479	576	513	472	481	814	457	427	552	532	761
	folA	671	720	547	439	668	861	627	787	1002	475	781	620	979	749	676	650	761	545	810	260	683	604	663	627	812	602	569	616	711	647	688	195	667	630	641
	glyA	491	406	996	344	486	574	579	747	1102	86	695		904	604	661	652	302	296	637	674	569	631	642	543	631	545	668	517	575	479	556	628	464	506	738
	folD	519	495	502	485	421	407	597	1076	1008	709	640	89	376	686	565	648	241	549	562	703	665	679	661	494	833	21	476	566	621	553	277	548	596	256	647
	metF	584	650	263	661	728	682	784	1367	1117	11	776	312	1057	822	486	614	921	797	720	711	668	701	866	591	762	618	599	592	756	599	623	755	798	325	640
purine pathway	purF	639	574	560	556	613	715	748	588	702		628	793	681	615	610	449	689	385	649	506	648	548	527	507	332	440	316	471	466	456	399	488	592	553	496
	purD	391	593	567	485	373	1180	0	540	733	80	587	402	885	766	865		730	495		571	634	530	617	493	661	491	608	565	570	519	529	596	718	538	704
	purN	549	447	386	429	378	589	478	850	739	541	483	565	901	842		647	791	528	522	554	657	698	566	704	513	473	663	608	541	536	450	461	655	257	721
	purT	482	414	955	308	1044	613	1363	761	892	534	611	161	1049		175	644	760	470	767	616	671	644	649	581	519	514	525	589	654	585	209	592	663	534	812
	purM	416	534	514		501	457	555	867	883	501	666	581	851	656	813	859	374	520	709	646	664	478	626	583	708	521	651	539	552	567	536	569	723	575	658
	purK	501	477		417	482	574	489	1148	814	586	602	562	818	837	167	780	1346	669		594	674	637	627	706	700	570	634	477	543	598	554	552	509	623	235
	purE
	purC	36	514	576		588	669	598	1160	969	779	664	480	824	779	729	696	510	803		719	710	591	714	572	745	538	612	580	672	482	684	557		501	803
	purB	478	493	460	862	512	216	646	1228	926	679	700	727	762	419	422	637	667	753	593	1220	727	634	714	631	596	710	664	609	579	648	688	554	732	749	659
	purH	581	608	630	596	632	698	762	917	874	510	714	451	947	678	779	561	769	546	758	637	253	554	781	566	725	482	607	522	575	641	521	512	833	508	587
pyrimidine pathway	pyrB	571	602	591	563	676	848	757	636	838	411	773	531	735	608	553	658	610	495	644	582	618	1153	673	571	633	397	572	439	559	42	510	616	680	478	606
	pyrI	646	649	644	609	707	679	774	595	904	459	813	541	915	849	777	627	793	549	683	316	783	691	851	660	690	575	615	559	286	734	653	711	680	632	743
	pyrC	571	596	585	575	630	692	736	925	840	623	609	628	544	745	692	588	905	617	227	391	690	477	464	536	724	505	200	449	565	591	490	647	649	546	453
	pyrD	464	493	458	536	458	460	478	403	754	462	594	540	648	464	549	517	370	499	575	539	659	615	361	510	650	494	593	262		469	421	608	636	575	482
	pyrE	594	615	609	590	633	657	783	647	785	492	676	574	482	717	603	581	628	693	633	314	571	482	632	536	750	1124	681	465	612	597	446	106	621	444	767
	pyrF	435	412	464	480	438	531	612	757	880	387	685	423	828	649	752	576	612	454	748	597	732	556	676	619	703	603	911	552	594	485	529	522	686	502	715
	pyrH	579	607	787	549	581	659	782	721	762	449	734	346	733	761	571	557	719	483	556	610	660	564	563	519	647	485	583	856	472	589	512	459	734	443	509
	pyrG	624	574	605	607	641	637	882	771	928	671	626	530	849	682	641	496	723	493	831	768	592	614	599	437	566	357	628	510	856	644	386	583	721	512	722
	nrdD	603	610	637	585	688	637	871	679	785	525	598	474	837	698	813	561	671	537	813	606	650	503	677	482	654	623	542	472	633	543	573	610	789	654	631
	dcd	618	526	590	537	674	699	763	873	1011	473	619	609	871	688	645	553	662	408	555	579	636	547	560	540	815	474	609	157	640	627	1236	528	65	607	512
	thyA	470	467	475	510	438	455	535		761	599	684	469	649	600	556	541	569			560	653	606		634	780	257	632	460	601	664	619	443	570		590
	tmk	487	42		336	433	655	706	1000	944	764	540	612	1011	780	560	754	693	771	719	595	724	780	917	738	754	669	685	648	695	700	699	606	860	868	285
	ndk		684	611	570	712	689	871	539	961	509	626		741	795	822	627	520	510	127	424		453		667	791	577	607	392	149	406	587	256	732		649
	adk	1073	389	509	502	592	254	563	528	875	586	533	616	815	675	744	497	710	401	565	740	638	395	602	498	709	475	512	435	661	640	473	742	655	355	621
