## Supplementary Table 3 for "Conserved interfaces mediate multiple protein-protein interactions in a prokaryotic metabolon"

### Sheet: TM-scores
Table EV3: TM scores of all PPI pairs
		folate pathway											purine pathway										pyrimidine pathway
		folE	folM	pabC	folC	pabA	nudB	folK	folA	glyA	folD	metF	purF	purD	purN	purT	purM	purK	purE	purC	purB	purH	pyrB	pyrI	pyrC	pyrD	pyrE	pyrF	pyrH	pyrG	nrdD	dcd	thyA	tmk	ndk	adk
folate pathway	folE	1	0.30018	0.29719	0.29758	0.31423	0.30522	0.3439	0.28328	0.31133	0.26615	0.26287	0.33651	0.33965	0.29946	0.33629	0.34656	0.34196	0.308	0.25408	0.31203	0.35094	0.29938	0.31428	0.3056	0.28478	0.26507	0.25034	0.25039	0.34451	0.27782	0.25631	0.30079	0.27206	0.2965	0.25633
	folM	0.30018	1	0.2808	0.47077	0.50468	0.27616	0.34602	0.45455	0.46641	0.44352	0.42424	0.44111	0.48181	0.54015	0.51195	0.29921	0.3944	0.55248	0.28543	0.29197	0.46289	0.45014	0.35965	0.45187	0.46709	0.39134	0.38453	0.44098	0.52602	0.44882	0.25565	0.32618	0.46539	0.31382	0.45699
	pabC	0.29719	0.2808	1	0.37241	0.29726	0.26874	0.34769	0.2737	0.32705	0.27943	0.24713	0.34753	0.30329	0.32591	0.32688	0.30792	0.32922	0.29091	0.31003	0.23198	0.32741	0.28176	0.42788	0.29964	0.2873	0.30979	0.28176	0.30391	0.3314	0.33465	0.27117	0.28783	0.28712	0.31731	0.26494
	folC	0.29758	0.47077	0.37241	1	0.44046	0.33782	0.34555	0.50261	0.30625	0.35821	0.41685	0.31738	0.31421	0.43061	0.3318	0.28841	0.32534	0.51103	0.3574	0.25393	0.2765	0.38603	0.41817	0.36087	0.33132	0.34827	0.38864	0.3337	0.42671	0.26427	0.30175	0.31883	0.49091	0.3211	0.47775
	pabA	0.31423	0.50468	0.29726	0.44046	1	0.30663	0.35752	0.33656	0.44308	0.46748	0.37587	0.32702	0.54692	0.45583	0.55455	0.27431	0.51944	0.52216	0.3422	0.28826	0.38335	0.46917	0.31459	0.3956	0.38467	0.342	0.35233	0.38476	0.82477	0.41119	0.27225	0.30318	0.41947	0.32013	0.38864
	nudB	0.30522	0.27616	0.26874	0.33782	0.30663	1	0.42524	0.29198	0.31932	0.28776	0.29444	0.28563	0.29954	0.27979	0.29047	0.32111	0.29977	0.29751	0.2776	0.32009	0.35383	0.28794	0.30347	0.31224	0.29795	0.28922	0.30183	0.32229	0.32195	0.33958	0.30431	0.2762	0.3401	0.40958	0.30296
	folK	0.3439	0.34602	0.34769	0.34555	0.35752	0.42524	1	0.27872	0.37704	0.35881	0.37386	0.36083	0.30222	0.34362	0.29525	0.28543	0.3284	0.29828	0.30751	0.31818	0.3314	0.35796	0.38682	0.39263	0.38542	0.33835	0.31473	0.38835	0.37052	0.43327	0.29493	0.36105	0.36674	0.54039	0.36905
	folA	0.28328	0.45455	0.2737	0.50261	0.33656	0.29198	0.27872	1	0.46892	0.4151	0.42138	0.41292	0.43802	0.47524	0.40955	0.33249	0.30713	0.33717	0.30606	0.30396	0.3808	0.46239	0.28902	0.43391	0.40448	0.39188	0.37207	0.48786	0.54254	0.39555	0.2724	0.36923	0.45662	0.25794	0.46622
	glyA	0.31133	0.46641	0.32705	0.30625	0.44308	0.31932	0.37704	0.46892	1	0.37173	0.363	0.33702	0.30126	0.41654	0.32168	0.26946	0.32364	0.49854	0.34692	0.23817	0.28834	0.36396	0.36252	0.33853	0.33618	0.45521	0.38278	0.34695	0.31178	0.31079	0.31958	0.34418	0.37677	0.35662	0.35832
	folD	0.26615	0.44352	0.27943	0.35821	0.46748	0.28776	0.35881	0.4151	0.37173	1	0.34572	0.42424	0.37263	0.45182	0.3968	0.26313	0.37413	0.50718	0.26872	0.28559	0.31715	0.61535	0.37073	0.3479	0.33443	0.48183	0.34636	0.33924	0.42499	0.33536	0.2697	0.29126	0.37791	0.36512	0.31139
	metF	0.26287	0.42424	0.24713	0.41685	0.37587	0.29444	0.37386	0.42138	0.363	0.34572	1	0.38057	0.36589	0.40313	0.35974	0.28931	0.33031	0.47419	0.28939	0.28608	0.36504	0.34199	0.3097	0.60542	0.56802	0.41883	0.68212	0.42747	0.43063	0.43514	0.29611	0.3252	0.4212	0.32655	0.39651
purine pathway	purF	0.33651	0.44111	0.34753	0.31738	0.32702	0.28563	0.36083	0.41292	0.33702	0.42424	0.38057	1	0.34519	0.3765	0.33753	0.28721	0.34089	0.36855	0.31155	0.24019	0.25871	0.38347	0.40279	0.35944	0.32557	0.57135	0.38278	0.35449	0.31746	0.28442	0.28519	0.33401	0.38777	0.36179	0.33245
	purD	0.33965	0.48181	0.30329	0.31421	0.54692	0.29954	0.30222	0.43802	0.30126	0.37263	0.36589	0.34519	1	0.53715	0.72337	0.27809	0.75507	0.48316	0.40488	0.23113	0.25411	0.37877	0.36828	0.36914	0.2964	0.3704	0.38469	0.38335	0.3564	0.29774	0.31512	0.3083	0.37861	0.34551	0.30154
	purN	0.29946	0.54015	0.32591	0.43061	0.45583	0.27979	0.34362	0.47524	0.41654	0.45182	0.40313	0.3765	0.53715	1	0.54376	0.363	0.43332	0.51359	0.2898	0.3135	0.4106	0.47192	0.32381	0.3913	0.40259	0.36658	0.34446	0.42885	0.52223	0.38956	0.26955	0.31166	0.45037	0.30108	0.39739
	purT	0.33629	0.51195	0.32688	0.3318	0.55455	0.29047	0.29525	0.40955	0.32168	0.3968	0.35974	0.33753	0.72337	0.54376	1	0.29636	0.83946	0.49683	0.42839	0.23721	0.27939	0.38394	0.33528	0.35994	0.29772	0.3899	0.39328	0.37966	0.36047	0.28922	0.30503	0.31313	0.42353	0.34739	0.39189
	purM	0.34656	0.29921	0.30792	0.28841	0.27431	0.32111	0.28543	0.33249	0.26946	0.26313	0.28931	0.28721	0.27809	0.363	0.29636	1	0.27588	0.28443	0.28833	0.28499	0.28427	0.28268	0.35955	0.26723	0.24927	0.32087	0.24882	0.31784	0.29813	0.26708	0.28568	0.25767	0.28461	0.43725	0.25781
	purK	0.34196	0.3944	0.32922	0.32534	0.51944	0.29977	0.3284	0.30713	0.32364	0.37413	0.33031	0.34089	0.75507	0.43332	0.83946	0.27588	1	0.44622	0.41018	0.22237	0.26514	0.35522	0.33491	0.33146	0.27373	0.34295	0.33642	0.27851	0.33265	0.29494	0.28337	0.29295	0.3475	0.35254	0.3221
	purE	0.308	0.55248	0.29091	0.51103	0.52216	0.29751	0.29828	0.33717	0.49854	0.50718	0.47419	0.36855	0.48316	0.51359	0.49683	0.28443	0.44622	1	0.27809	0.34055	0.37787	0.50272	0.2716	0.48125	0.44288	0.40214	0.46049	0.44049	0.57501	0.48603	0.26263	0.31205	0.48636	0.29065	0.4339
	purC	0.25408	0.28543	0.31003	0.3574	0.3422	0.2776	0.30751	0.30606	0.34692	0.26872	0.28939	0.31155	0.40488	0.2898	0.42839	0.28833	0.41018	0.27809	1	0.24986	0.2892	0.29017	0.36665	0.35084	0.28629	0.26272	0.31429	0.28057	0.35268	0.36161	0.26096	0.29819	0.3108	0.32479	0.31664
	purB	0.31203	0.29197	0.23198	0.25393	0.28826	0.32009	0.31818	0.30396	0.23817	0.28559	0.28608	0.24019	0.23113	0.3135	0.23721	0.28499	0.22237	0.34055	0.24986	1	0.26138	0.26335	0.32882	0.22454	0.25076	0.2659	0.3244	0.29724	0.25207	0.25891	0.29208	0.26172	0.31523	0.33002	0.2901
	purH	0.35094	0.46289	0.32741	0.2765	0.38335	0.35383	0.3314	0.3808	0.28834	0.31715	0.36504	0.25871	0.25411	0.4106	0.27939	0.28427	0.26514	0.37787	0.2892	0.26138	1	0.2892	0.38026	0.31119	0.30457	0.37486	0.3622	0.37825	0.25552	0.23348	0.28788	0.3202	0.38852	0.38673	0.38279
pyrimidine pathway	pyrB	0.29938	0.45014	0.28176	0.38603	0.46917	0.28794	0.35796	0.46239	0.36396	0.61535	0.34199	0.38347	0.37877	0.47192	0.38394	0.28268	0.35522	0.50272	0.29017	0.26335	0.2892	1	0.39903	0.30551	0.31414	0.43364	0.38399	0.35293	0.40534	0.35199	0.28939	0.29161	0.37364	0.29678	0.37054
	pyrI	0.31428	0.35965	0.42788	0.41817	0.31459	0.30347	0.38682	0.28902	0.36252	0.37073	0.3097	0.40279	0.36828	0.32381	0.33528	0.35955	0.33491	0.2716	0.36665	0.32882	0.38026	0.39903	1	0.28379	0.34897	0.33355	0.27096	0.30745	0.39897	0.33153	0.28545	0.29531	0.30229	0.39988	0.31896
	pyrC	0.3056	0.45187	0.29964	0.36087	0.3956	0.31224	0.39263	0.43391	0.33853	0.3479	0.60542	0.35944	0.36914	0.3913	0.35994	0.26723	0.33146	0.48125	0.35084	0.22454	0.31119	0.30551	0.28379	1	0.45886	0.41006	0.63627	0.41125	0.39657	0.41278	0.322	0.38759	0.41567	0.35055	0.40746
	pyrD	0.28478	0.46709	0.2873	0.33132	0.38467	0.29795	0.38542	0.40448	0.33618	0.33443	0.56802	0.32557	0.2964	0.40259	0.29772	0.24927	0.27373	0.44288	0.28629	0.25076	0.30457	0.31414	0.34897	0.45886	1	0.42961	0.71121	0.37845	0.36331	0.38554	0.27637	0.34198	0.43268	0.30727	0.36246
	pyrE	0.26507	0.39134	0.30979	0.34827	0.342	0.28922	0.33835	0.39188	0.45521	0.48183	0.41883	0.57135	0.3704	0.36658	0.3899	0.32087	0.34295	0.40214	0.26272	0.2659	0.37486	0.43364	0.33355	0.41006	0.42961	1	0.37095	0.43327	0.40299	0.36079	0.28161	0.28865	0.31041	0.31448	0.30231
	pyrF	0.25034	0.38453	0.28176	0.38864	0.35233	0.30183	0.31473	0.37207	0.38278	0.34636	0.68212	0.38278	0.38469	0.34446	0.39328	0.24882	0.33642	0.46049	0.31429	0.3244	0.3622	0.38399	0.27096	0.63627	0.71121	0.37095	1	0.38905	0.40812	0.47675	0.26445	0.32328	0.38198	0.29182	0.35594
	pyrH	0.25039	0.44098	0.30391	0.3337	0.38476	0.32229	0.38835	0.48786	0.34695	0.33924	0.42747	0.35449	0.38335	0.42885	0.37966	0.31784	0.27851	0.44049	0.28057	0.29724	0.37825	0.35293	0.30745	0.41125	0.37845	0.43327	0.38905	1	0.46191	0.4085	0.28099	0.28574	0.40466	0.31981	0.40298
	pyrG	0.34451	0.52602	0.3314	0.42671	0.82477	0.32195	0.37052	0.54254	0.31178	0.42499	0.43063	0.31746	0.3564	0.52223	0.36047	0.29813	0.33265	0.57501	0.35268	0.25207	0.25552	0.40534	0.39897	0.39657	0.36331	0.40299	0.40812	0.46191	1	0.27128	0.2969	0.29914	0.51313	0.32217	0.45986
	nrdD	0.27782	0.44882	0.33465	0.26427	0.41119	0.33958	0.43327	0.39555	0.31079	0.33536	0.43514	0.28442	0.29774	0.38956	0.28922	0.26708	0.29494	0.48603	0.36161	0.25891	0.23348	0.35199	0.33153	0.41278	0.38554	0.36079	0.47675	0.4085	0.27128	1	0.33659	0.31789	0.44788	0.41761	0.40915
	dcd	0.25631	0.25565	0.27117	0.30175	0.27225	0.30431	0.29493	0.2724	0.31958	0.2697	0.29611	0.28519	0.31512	0.26955	0.30503	0.28568	0.28337	0.26263	0.26096	0.29208	0.28788	0.28939	0.28545	0.322	0.27637	0.28161	0.26445	0.28099	0.2969	0.33659	1	0.29002	0.25204	0.28198	0.24847
	thyA	0.30079	0.32618	0.28783	0.31883	0.30318	0.2762	0.36105	0.36923	0.34418	0.29126	0.3252	0.33401	0.3083	0.31166	0.31313	0.25767	0.29295	0.31205	0.29819	0.26172	0.3202	0.29161	0.29531	0.38759	0.34198	0.28865	0.32328	0.28574	0.29914	0.31789	0.29002	1	0.4095	0.28665	0.36303
	tmk	0.27206	0.46539	0.28712	0.49091	0.41947	0.3401	0.36674	0.45662	0.37677	0.37791	0.4212	0.38777	0.37861	0.45037	0.42353	0.28461	0.3475	0.48636	0.3108	0.31523	0.38852	0.37364	0.30229	0.41567	0.43268	0.31041	0.38198	0.40466	0.51313	0.44788	0.25204	0.4095	1	0.35325	0.61367
	ndk	0.2965	0.31382	0.31731	0.3211	0.32013	0.40958	0.54039	0.25794	0.35662	0.36512	0.32655	0.36179	0.34551	0.30108	0.34739	0.43725	0.35254	0.29065	0.32479	0.33002	0.38673	0.29678	0.39988	0.35055	0.30727	0.31448	0.29182	0.31981	0.32217	0.41761	0.28198	0.28665	0.35325	1	0.36577
	adk	0.25633	0.45699	0.26494	0.47775	0.38864	0.30296	0.36905	0.46622	0.35832	0.31139	0.39651	0.33245	0.30154	0.39739	0.39189	0.25781	0.3221	0.4339	0.31664	0.2901	0.38279	0.37054	0.31896	0.40746	0.36246	0.30231	0.35594	0.40298	0.45986	0.40915	0.24847	0.36303	0.61367	0.36577	1
