## Supplementary Table 4 for "Conserved interfaces mediate multiple protein-protein interactions in a prokaryotic metabolon"

### Sheet: Sheet1
Table EV4: Sequences of primers used for cloning genes as a fusion to NYFP and CYFP
Primer name	Sequence	Length
folD_XbaI_for	CCGGGGATCCTCTAGAATGGCAGCAAAGATTATTGACG	38
folD_HindIII_rev	CAAAACAGCCAAGCTTTTACTCATCCTGTGGATCATG	37
glyA_XbaI_for	CCGGGGATCCTCTAGAATGTTAAAGCGTGAAATGAAC	37
glyA_HindIII_rev	CAAAACAGCCAAGCTTTTATGCGTAAACCGGGTAACG	37
purD_XbaI_for	CCGGGGATCCTCTAGAATGAAAGTATTAGTGATTGG	36
purD_HindIII_rev	CAAAACAGCCAAGCTTTTAGTTCTGCTCGCGTTCGATAG	39
purH_XbaI_for	CCGGGGATCCTCTAGAATGCAACAACGTCGTCCAGTCC	38
purH_HindIII_rev	AAAACAGCCAAGCTTTTAATGGCGGAAGTGGCGCATG	37
purK_XbaI_for	CCGGGGATCCTCTAGAATGAAACAGGTTTGCGTCCTCG	38
purK_HindIII_rev	AAAACAGCCAAGCTTTTAACCGAACTTACTCTGCGCCC	38
purN_XbaI_for	CCGGGGATCCTCTAGAATGAATATTGTGGTGCTTATTTCC	40
purN_HindIII_rev	CAAAACAGCCAAGCTTTTACTCGTCGGCAGCGTAGCCCTG	40
purT_XbaI_for	CCGGGGATCCTCTAGAATGACGTTATTAGGCACTGCGC	38
purT_HindIII_rev	AAAACAGCCAAGCTTTTAACCCTGTACTTTTACCTGTC	38
pyrC_XbaI_for	CCGGGGATCCTCTAGAATGACTGCACCATCCCAGG	35
pyrC_HindIII_rev	AAAACAGCCAAGCTTTTATTGTTTAACGGACCAGCGTAC	39
pyrD_XbaI_for	CCGGGGATCCTCTAGAATGTACTACCCCTTCGTTCGTAAAGC	42
pyrD_HindIII_rev	AAAACAGCCAAGCTTTTAGATATGGGTAACGATTTCTTTAATC	43
pyrF_XbaI_for	CCGGGGATCCTCTAGAATGACGTTAACTGCTTCATCTTC	39
pyrF_HindIII_rev	AAAACAGCCAAGCTTTCATGCACTCCGCTGTAAAGAGGC	39
thyA_XbaI_for	CCGGGGATCCTCTAGAATGAAACAGTATTTAGAACTGATG	40
thyA_HindIII_rev	AAAACAGCCAAGCTTTTAGATAGCCACCGGCGCTTTAATGC	41
tmk_XbaI_for	CCGGGGATCCTCTAGAATGCGCAGTAAGTATATCGTCATTG	41
tmk_HindIII_rev	CAAAACAGCCAAGCTTTCATGCGTCCAACTCCTTCACCC	39
purC_Xbal_for	CCGGGGATCCTCTAGAATGCAAAAGCAAGCTGAG	34
purC_Hindlll_rev	AAAACAGCCAAGCTTTCAGTCCAGCTGTACACCCAG	36
purB_Xbal_for	CCGGGGATCCTCTAGAATGGAATTATCCTCACTGAC	36
purB_Hindlll_rev	AAAACAGCCAAGCTTTTATTTCAGCTCATCAACCATCGTG	40
metH_Xbal_for	CCGGGGATCCTCTAGAGTGAGCAGCAAAGTGGAACAAC	38
metH_Hindlll_rev	AAAACAGCCAAGCTTTCAGTCCGCGTCATACCCCAG	36
metF_Xbal_for	CCGGGGATCCTCTAGAATGAGCTTTTTTCACGCCAGC	37
metF_Hindlll_rev	AAAACAGCCAAGCTTTTATAAACCAGGTCGAACCCCCAG	39
pyrA_Xbal_for	CCGGGGATCCTCTAGAATGGCTAATCCGCTATATCAG	37
pyrA_Hindlll_rev	AAAACAGCCAAGCTTTTACAGTACCAGATCGCGATTCAG	39
pyrB_Xbal_for	CCGGGGATCCTCTAGAATGGCTAATCCGCTATATCAG	37
pyrB_Hindlll_rev	AAAACAGCCAAGCTTTTACAGTACCAGATCGCGATTCAG	40
pyrl_Xbal_for	CCGGGGATCCTCTAGAATGGTTCAGTGTGTTCGACATTTTGTC	43
pyrl_Hindlll_rev	AAAACAGCCAAGCTTTTATCTCCTGACGCCTGGGCAAAAAAAAGC	45
pyrE_Xbal_for	CCGGGGATCCTCTAGAATGAAACCATATCAGCGCCAG	37
pyrE_Hindlll_rev	AAAACAGCCAAGCTTTTAAACGCCAAACTCTTCG	34
dcd_Xbal_for	CCGGGGATCCTCTAGAATGCGTCTGTGTGACCGAG	35
dcd_Hindlll_rev	AAAACAGCCAAGCTTTTAGTCTTTATCGATTCGGCTG	37
nrdD_Xbal_for	CCGGGGATCCTCTAGAATGACACCGCATGTGATGAAACG	39
nrdD_Hindlll_rev	AAAACAGCCAAGCTTTTAACCTATCTGCCCATTCC	35
pyrG_Xbal_for	CCGGGGATCCTCTAGAATGACAACGAACTATATTTTTGTG	40
pyrG_Hindlll_rev	AAAACAGCCAAGCTTTTACTTCGCCTGACGTTTCTGG	37
ndk_Xbal_for	CCGGGGATCCTCTAGAATGGCTATTGAACGTACTTTTTCC	40
ndk_Hindlll_rev	AAAACAGCCAAGCTTTTAACGGGTGCGCGGGCACAC	36
adk_Xbal_for	CCGGGGATCCTCTAGAATGCGTATCATTCTGCTTGG	36
adk_Hindlll_rev	AAAACAGCCAAGCTTTTAGCCGAGGATTTTTTCCAG	36
pyrH_Xbal_for	CCGGGGATCCTCTAGAATGGCTACCAATGCAAAACC	36
pyrH_Hindlll_rev	AAAACAGCCAAGCTTTTATTCCGTGATTAAAGTCCC	36
purF_Xbal_for	CCGGGGATCCTCTAGAATGTGCGGTATTGTCGGTATCG	38
purF_Hindlll_rev	AAAACAGCCAAGCTTTCATCCTTCGTTATGCATTTCG	37
purL_Xbal_for	CCGGGGATCCTCTAGAATGATGGAAATTCTGCGTGG	36
purL_Hindlll_rev	AAAACAGCCAAGCTTTTACCCCAACTGCTTACGCGCATTG	40
purM_Xbal_for	CCGGGGATCCTCTAGAGTGACCGATAAAACCTCTC	35
purM_Hindlll_rev	AAAACAGCCAAGCTTTTATTCGATAACCACGCGTTGTTCG	40
purE_Xbal_for	CCGGGGATCCTCTAGAATGTCTTCCCGCAATAATCC	36
purE_Hindlll_rev	AAAACAGCCAAGCTTTCATGCCGCACCTCGCGGGTC	36
folA_xbaI_fwd	CCGGGGATCCTCTAGAATCAGTCTGATTGCGGCGTTAGC	39
folA_hindIII_rev	ATCCGCCAAAACAGCCAAGCTTCTATTACCGCCGCTC	37
pyrA_xbaI_fwd	CCGGGGATCCTCTAGAATGCCAAAACGTACAGATATAAAAAGTATCC	47
pyrA_xbaI_rev	AAAACAGCCAAGCTTTTATTTGATCTGTGCGTGC	34
pyrI_xbaI_fwd	CCGGGGATCCTCTAGAATGACACACGATAATAAATTGC	38
pyrI_xbaI_rev	AAAACAGCCAAGCTTTTAATTGGCCAGCACCACATTATGG	40
folK_fwd	CCGGGGATCCTCTAGAATGACAGTGGCGTATATTGCC	37
folK_rev	CAAAACAGCCAAGCTTTTACCATTTGTTTAATTTGTCAAATGC	43
pabC_fwd	CCGGGGATCCTCTAGAATGTTCTTAATTAACGGTCATAAGC	41
pabC_rev	CAAAACAGCCAAGCTTCTAATTCGGGCGCTCACAAAGTGG	40
folM_fwd	CCGGGGATCCTCTAGAATGGGTAAAACCCAGCCCTTGC	38
folM_rev	CAAAACAGCCAAGCTTTTAACGCAGATGACGACCG	35
pabB_fwd	CCGGGGATCCTCTAGAATGAAGACGTTATCTCCCGCTG	38
pabB_rev	CAAAACAGCCAAGCTTTTACTTCTCCAGTTGCTTCAGG	38
nudB_fwd	CCGGGGATCCTCTAGAATGAAGGATAAAGTGTATAAGCG	39
nudB_rev	CAAAACAGCCAAGCTTTCAGGCAGCGTTAATTACAAACTG	40
folE_fwd	CCGGGGATCCTCTAGAATGCCATCACTCAGTAAAGAAGC	39
folE_rev	CAAAACAGCCAAGCTTTCAGTTGTGATGACGCACAGC	37
folC_fwd	CCGGGGATCCTCTAGAATGATTATCAAACGCACTCC	36
folC_rev	CAAAACAGCCAAGCTTTTACTTGCCACCGCTTCTCC	36
folB_fwd	CCGGGGATCCTCTAGAATGGATATTGTATTTATAGAGC	38
folB_rev	CAAAACAGCCAAGCTTTTAATTATTTTCTTTCAGATTATTGC	42
folP_fwd	CCGGGGATCCTCTAGAATGAAACTCTTTGCCCAGG	35
folP_rev	CAAAACAGCCAAGCTTTTACTCATAGCGTTTGTTTTCC	38
pabA_fwd	CCGGGGATCCTCTAGAATGATCCTGCTTATAGATAACTACG	41
pabA_rev	CAAAACAGCCAAGCTTTCAGCGATGCAGGAAATTAGC	37
NYFP_fwd	GCGGTAATAGAAGCTTGGCTGTTTTGGCGGATG	33
NYFP_rev	TCAGACTGATTCTAGAGGATCCCCGGGTGGCC	32
CYFP_fwd	AGCTGATTAAAAGCTTGGCTGTTTTGGCGGATGAGA	36
CYFP_rev	TGGTTCAAATCTAGAAGATCCGCGGGTCTTGTACAG	36
NYFP_seq_fwd	ATCGAGCTGAAGGGCATCG	19
CYFP_seq_fwd	CAACGAGAAGCGCGATCAC	19
